# Kidney organoid reproducibility across multiple human iPSC lines and diminished off target cells after transplantation revealed by single cell transcriptomics

**DOI:** 10.1101/516807

**Authors:** Ayshwarya Subramanian, Eriene-Heidi Sidhom, Maheswarareddy Emani, Nareh Sahakian, Katherine Vernon, Yiming Zhou, Maria Kost-Alimova, Astrid Weins, Michal Slyper, Julia Waldman, Danielle Dionne, Lan T Nguyen, Jamie Marshall, Orit Rosenblatt-Rosen, Aviv Regev, Anna Greka

## Abstract

Human iPSC-derived kidney organoids have the potential to revolutionize discovery, but assessing their consistency and reproducibility across iPSC lines, and reducing the generation of off-target cells remain an open challenge. Here, we used single cell RNA-Seq (scRNA-Seq) to profile 415,775 cells to show that organoid composition and development are comparable to human fetal and adult kidneys. Although cell classes were largely reproducible across iPSC lines, time points, protocols, and replicates, cell proportions were variable between different iPSC lines. Off-target cell proportions were the most variable. Prolonged *in vitro* culture did not alter cell types, but organoid transplantation under the mouse kidney capsule diminished off-target cells. Our work shows how scRNA-seq can help score organoids for reproducibility, faithfulness and quality, that kidney organoids derived from different iPSC lines are comparable surrogates for human kidney, and that transplantation enhances their formation by diminishing off-target cells.
