## Supplemental Tables for "Kidney organoid reproducibility across multiple human iPSC lines and diminished off target cells after transplantation revealed by single cell transcriptomics": ST3_Organoid_compartmentlist.xlsx

### Sheet: D29 compartment list
Putative_Cell_Types	Compartment
Endothelial Cells	Endothelial
Distal Nephron	Nephron
Nephron Progenitor Cells	Nephron
Podocyte	Nephron
Proximal Convoluted Tubule	Nephron
Thick Ascending Limb	Nephron
Mesenchymal Cells-1	Mesenchymal
Mesenchymal Cells-2	Mesenchymal
Mesenchymal Cells-3	Mesenchymal
Mesenchymal Cells-4	Mesenchymal
Mesenchymal Cells-5	Mesenchymal
Mesenchymal Cells-6	Mesenchymal
Mesenchymal Cells-7	Mesenchymal
Mesenchymal Cells-8	Mesenchymal
Proliferating	Mesenchymal
Muscle-like-1	Offtarget
Muscle-like-2	Offtarget
Neuron-like	Offtarget
Neuronal precursor	Offtarget
Melanoma	Offtarget

### Sheet: D15 compartment list
putative_cell_types	Compartment
Endothelial Progenitors	Endothelial
Nephron Progenitor Cells-1	Nephron
Nephron Progenitor Cells-2	Nephron
Nephron Progenitor Cells-3	Nephron
Podocyte-like cells	Nephron
Proximal Tubule-like Cells	Nephron
Mesenchymal Cells-1	Mesenchymal
Mesenchymal Cells-2	Mesenchymal
Mesenchymal Cells-3	Mesenchymal
Mesenchymal Cells-4	Mesenchymal
Mesenchymal Cells-5	Mesenchymal
Mesenchymal Cells-6	Mesenchymal
Proliferating Cells-1	Mesenchymal
Proliferating Cells-2	Mesenchymal
Mito-Rich cells	Mesenchymal
